# *H19* isoform switching during neuronal differentiation reveals a distinct pluripotency-associated non-canonical transcript

**DOI:** 10.64898/2026.11.25.769322

**Authors:** Nicholas J. Guzman, Luisa M. Abadia, Yanelee L. Felicien, Michael J. Woodburn, Srinivas Somarowthu, Ridhdhi Desai, Christian Sell

## Abstract

*H19* is one of the earliest discovered and most extensively studied lncRNAs, yet most studies have focused on the canonical 2,315-nt transcript arising from the *IGF2/H19* locus on chromosome 11. We examined *H19* isoform usage during the pluripotency-to-neuronal transition using NGN2/ASCL1-induced neurogenesis in KOLF2.1J human induced pluripotent stem cells (hiPSCs). We show that a smaller, non-canonical isoform, variant 3, is the predominant *H19* isoform in the pluripotent cells examined. This isoform lacks the large canonical promoter-derived exon 1 and contains a short, unique first exon encoded within the imprinting control region upstream of *H19*. Upon neuronal induction, isoform-specific RT-qPCR showed that variant 3 declined below the lower limit of reliable quantification (LLRQ) as canonical *H19* and *IGF2* mRNA increased. In contrast, human bone marrow-derived mesenchymal stem cells expressed canonical *H19*, while variant 3 remained below the LLRQ during neurogenic, osteogenic, and adipogenic differentiation. Independent FANTOM5 CAGE datasets supported transcription initiation in the predicted variant 3 promoter region in hiPSCs and human embryonic stem cells. Long-read RNA-seq identified transcripts linking the variant 3 first exon to downstream *H19* exons. Public OCT4 and SOX2 ChIP-seq datasets showed recurrent peak overlap at the upstream OSM1 candidate region in pluripotent cells, with corresponding peaks absent in the differentiated datasets examined. Together, these findings support cell-state-associated regulation of the *IGF2/H19* locus and identify alternative *H19* isoform usage as a feature of human pluripotent cells.
