## Supplemental Data 3 for "*H19* isoform switching during neuronal differentiation reveals a distinct pluripotency-associated non-canonical transcript"

### Sheet: Reads
read_number	dataset	isoform	window	read_id	mapq	exact_junctions	extra_introns	hg19_aligned_5prime	hg19_offset_from_current_v3	hg19_first_exon_aligned_nt	native_junctions_0based	hg19_junctions_0based	hg19_exon_blocks_1based	cigar
1	KOLF2.1J	Canonical	kolf_h1	32980983-7e70-4e11-ad4a-66d65069129a	20	FALSE	FALSE	2017769		22	[[2077277, 2077357], [2077485, 2077565], [2077671, 2077774], [2077908, 2078002]]	[[2017022, 2017102], [2017230, 2017310], [2017416, 2017519], [2017653, 2017747]]	[[2016406, 2017022], [2017103, 2017230], [2017311, 2017416], [2017520, 2017653], [2017748, 2017769]]	128S60=1D61=1X33=4D2=1X3=1X7=2X1=1D64=1X3=1X37=1D1=1X15=1X3=1D1X3=1X1=1X13=3D58=1D24=4D41=2D47=4D24=2I19=1X56=2X4=80N98=4I5=6D19=80N28=1I46=1D8=2D1X4=2I1X11=8I1=1X2=103N35=3D3=1X28=1D2=1X37=3D1X1=1X9=1I1=1X4=2D94N22=61S
2	KOLF2.1J	Canonical	kolf_h1	4f92a0de-f341-4f75-8377-85dc16114726	26	TRUE	FALSE	2017769		22	[[2077279, 2077360], [2077483, 2077563], [2077676, 2077771], [2077906, 2078002]]	[[2017024, 2017105], [2017228, 2017308], [2017421, 2017516], [2017651, 2017747]]	[[2016406, 2017024], [2017106, 2017228], [2017309, 2017421], [2017517, 2017651], [2017748, 2017769]]	109S52=1D27=1I2=2D38=1X22=1D37=1X180=1D16=1D2X55=2D2X98=1X1=2D1X41=1D2=1X28=81N123=80N9=2D8=1I11=1I31=1D1X1=1X13=2I2X1=1X24=3D4=95N8=1X66=1D9=2D2=2X1=1X3=1D27=1X10=96N22=100S
3	KOLF2.1J	Canonical	kolf_h2	0491a612-1651-4aae-9439-52e3bc0dc20d	31	FALSE	TRUE	2017843		96	[[2070828, 2071110], [2071300, 2071381], [2071506, 2071586], [2071699, 2071795], [2071929, 2072023]]	[[2016552, 2016834], [2017024, 2017105], [2017230, 2017310], [2017423, 2017519], [2017653, 2017747]]	[[2016406, 2016552], [2016835, 2017024], [2017106, 2017230], [2017311, 2017423], [2017520, 2017653], [2017748, 2017843]]	115S32=1X11=2I17=1I59=3X4=1D10=2X4=1X1=1X282N1=43I26=4D4=1X35=3D6=1X109=81N71=1I33=1X1=1X18=80N67=1X44=1X96N1I48=1I84=2D94N15=4I1X4=4D72=79S
4	KOLF2.1J	Canonical	kolf_h2	fd4b34e2-8117-4aaf-840f-7b2c83b92d0e	33	FALSE	FALSE	2017764		17	[[2071300, 2071381], [2071506, 2071586], [2071699, 2071795], [2071929, 2072023]]	[[2017024, 2017105], [2017230, 2017310], [2017423, 2017519], [2017653, 2017747]]	[[2016406, 2017024], [2017106, 2017230], [2017311, 2017423], [2017520, 2017653], [2017748, 2017764]]	138S8=1X2=1X18=1I3X12=1I15=1D20=4I1X2=2X34=1D2=1X3=1D21=1I17=4X11=2D43=1D25=1X1=1X31=2I41=1X44=1I46=5D1=1X23=1D12=2D45=2D4=1X104=81N3=1X12=2X2=1D1X69=2X3=2X1=1D14=1X10=80N27=1X57=1I6=1D20=1X96N1I65=1X55=1X5=1I5=2D94N17=91S
5	KOLF2.1J	Variant_3	kolf_h2	50fd6f80-5825-4f92-906e-88f634f01b2b	39	FALSE	FALSE	2022493	-3	44	[[2071300, 2071381], [2071506, 2071586], [2071699, 2071795], [2071929, 2076725]]	[[2017024, 2017105], [2017230, 2017310], [2017423, 2017519], [2017653, 2022449]]	[[2016406, 2017024], [2017106, 2017230], [2017311, 2017423], [2017520, 2017653], [2022450, 2022493]]	124S60=1D135=1I23=1X1=1D42=1D62=1X9=1I3=1I14=1X6=1I8=1X1=1I26=3D1=2X21=1D3=1X11=1X24=1X30=1X42=1X79=81N74=1D27=2X1=1X5=1I3=1X10=80N112=1X96N1I71=1X62=4796N11=1X32=66S
6	KOLF2.1J	Variant_3	kolf_h2	f4a97543-e21a-4d39-8320-df85c2978b8a	20	TRUE	FALSE	2022506	10	59	[[2071300, 2071381], [2071504, 2071584], [2071697, 2071792], [2071927, 2076723]]	[[2017024, 2017105], [2017228, 2017308], [2017421, 2017516], [2017651, 2022447]]	[[2016415, 2017024], [2017106, 2017228], [2017309, 2017421], [2017517, 2017651], [2022448, 2022506]]	111S68=1I15=3X4=1D24=2D2=1X4=1D1=3I36=1X67=1X5=1X5=1I2=2D2=1I33=1D37=2I1=1X34=1D30=3D26=1D47=3D64=1X5=1D56=1D5=3D8=81N114=1D1X7=80N1=1I18=1I22=1D33=2I37=1X95N1X2=2D2=1I6=2D5=1I115=4796N28=1D1X29=140S
7	KOLF2.1J	Variant_3	kolf_h2	255cbc84-0a5b-4f90-8166-32a5fd02a1a6	26	TRUE	FALSE	2022517	21	70	[[2071300, 2071381], [2071504, 2071584], [2071697, 2071792], [2071927, 2076723]]	[[2017024, 2017105], [2017228, 2017308], [2017421, 2017516], [2017651, 2022447]]	[[2016406, 2017024], [2017106, 2017228], [2017309, 2017421], [2017517, 2017651], [2022448, 2022517]]	144S92=1I12=1D1=1X7=1X38=2I23=1X88=5D6=1X50=1I16=1D67=1I23=1I20=1D7=4D2=4I24=1X33=1D11=5D2=2I1X4=2X3=1I64=81N106=3I17=80N25=1I3=3D33=2D18=1D28=95N16=1I26=1D6=2I1=1X1=2D7=1D27=1X2=1I43=4796N3X30=2I3=1X2=1D20=1D9=144S
8	KOLF2.1J	Variant_3	kolf_h2	4b903cfc-80b6-4bad-b247-1b209951aa5e	20	TRUE	FALSE	2022520	24	73	[[2071300, 2071381], [2071504, 2071584], [2071697, 2071792], [2071927, 2076723]]	[[2017024, 2017105], [2017228, 2017308], [2017421, 2017516], [2017651, 2022447]]	[[2016406, 2017024], [2017106, 2017228], [2017309, 2017421], [2017517, 2017651], [2022448, 2022520]]	184S99=1I54=2I1=1X90=2D1X26=1I53=1D80=13D1=1X3=6I4=1X3=1X2=1X1=1X4=1X4=3D1X33=1X21=3D33=2X5=1X36=1X1=1D1=1X1=2X7=5D1X10=81N24=6D5=1I38=1X1=1I34=5D3=4I1X5=80N25=1I59=1D1X2=1X24=95N18=1I71=1X1=2X42=4796N73=127S
9	KOLF2.1J	Variant_3	kolf_h2	93585352-ffe7-416d-a53c-4adc714b696b	24	TRUE	FALSE	2022520	24	73	[[2071300, 2071381], [2071504, 2071584], [2071697, 2071792], [2071927, 2076723]]	[[2017024, 2017105], [2017228, 2017308], [2017421, 2017516], [2017651, 2022447]]	[[2016406, 2017024], [2017106, 2017228], [2017309, 2017421], [2017517, 2017651], [2022448, 2022520]]	110S33=1D17=4D2X3=1D175=1I1X2=1X21=1I1X99=2X1=1D46=1D41=1X13=1D75=2D1X5=1X2=2X2=3D58=81N123=80N81=1X31=95N61=2X22=1D20=1D28=4796N44=1I29=140S
10	KOLF2.1J	Variant_3	kolf_h2	1f68c379-1a46-4c6f-a919-9627fecda366	25	FALSE	FALSE	2022525	29	78	[[2071300, 2071381], [2071506, 2071586], [2071699, 2071795], [2071923, 2076723]]	[[2017024, 2017105], [2017230, 2017310], [2017423, 2017519], [2017647, 2022447]]	[[2016406, 2017024], [2017106, 2017230], [2017311, 2017423], [2017520, 2017647], [2022448, 2022525]]	165S157=1X2=2D1=1X36=1I1=1X13=1X111=3D32=3X39=1D147=1X66=81N74=1D50=80N12=1I1X52=1X34=1D11=1X96N1I128=4800N32=1X45=83S
11	KOLF2.1J	Variant_3	kolf_h2	35d634b9-b006-475c-8482-3d577eaeae9d	29	TRUE	FALSE	2022526	30	79	[[2071300, 2071381], [2071504, 2071584], [2071697, 2071792], [2071927, 2076723]]	[[2017024, 2017105], [2017228, 2017308], [2017421, 2017516], [2017651, 2022447]]	[[2016406, 2017024], [2017106, 2017228], [2017309, 2017421], [2017517, 2017651], [2022448, 2022526]]	104S76=1D1=1X1=2X63=1I10=1D17=2I199=1I78=1I54=1X42=6I8D19=4I1=3D9=1I19=1D5=1I7=81N17=1D6=1D98=80N113=95N8=1D1=1X6=3D115=4796N35=1D43=120S
12	KOLF2.1J	Variant_3	kolf_h2	c530b8b7-1163-4367-b784-64b5ba2baa8c	31	TRUE	FALSE	2022526	30	79	[[2071300, 2071381], [2071504, 2071584], [2071697, 2071792], [2071927, 2076723]]	[[2017024, 2017105], [2017228, 2017308], [2017421, 2017516], [2017651, 2022447]]	[[2016422, 2017024], [2017106, 2017228], [2017309, 2017421], [2017517, 2017651], [2022448, 2022526]]	132S27=2D1X50=3D1X42=2I2=1D95=1I1X11=2D8=1D59=1D41=2D142=1D23=2I6=2D7=3I1=4D67=81N48=1X22=1D51=80N81=1D31=95N25=1I64=1I1X16=3I29=4796N20=4X5=1X5=1D43=133S
13	KOLF2.1J	Variant_3	kolf_h2	f0b3cade-8702-4a1a-9921-d5885bacc128	22	FALSE	FALSE	2022526	30	77	[[2071300, 2071381], [2071506, 2071586], [2071699, 2071795], [2071929, 2076725]]	[[2017024, 2017105], [2017230, 2017310], [2017423, 2017519], [2017653, 2022449]]	[[2016406, 2017024], [2017106, 2017230], [2017311, 2017423], [2017520, 2017653], [2022450, 2022526]]	166S43=1I1X15=1I3=1X70=1X1=1X6=3D1X11=1X1=2D2=1X49=1D1=1X1=1X2=2I4=4D1X12=2D14=1X60=1X64=1I59=1X20=1I32=1X123=81N77=2I48=80N14=1X1=1X3=4D4=1I57=1D26=1X96N4I3=1X1=2D4=1I123=4796N61=2X14=78S
14	KOLF2.1J	Variant_3	kolf_h2	5972c41b-6057-4428-a2e4-4f244b83df07	33	FALSE	FALSE	2022527	31	78	[[2071300, 2071381], [2071506, 2071586], [2071699, 2071795], [2071929, 2076725]]	[[2017024, 2017105], [2017230, 2017310], [2017423, 2017519], [2017653, 2022449]]	[[2016406, 2017024], [2017106, 2017230], [2017311, 2017423], [2017520, 2017653], [2022450, 2022527]]	148S45=1I48=3X2=1X1=1I58=1I11=2I1=11D57=3D1=1X9=1X1=2X3=3D2X54=1I9=2D27=2D21=2I1=1X44=2I3=1D19=1I15=1I11=1I65=1X77=1X1=81N19=1X45=1X38=2X8=1X10=80N66=1I46=1X96N1I22=1X20=1X90=4796N36=2X40=77S
15	KOLF2.1J	Variant_3	kolf_h2	59ab8c4b-1b63-4773-ae29-883b3e830f80	40	TRUE	FALSE	2022527	31	80	[[2071300, 2071381], [2071504, 2071584], [2071697, 2071792], [2071927, 2076723]]	[[2017024, 2017105], [2017228, 2017308], [2017421, 2017516], [2017651, 2022447]]	[[2016406, 2017024], [2017106, 2017228], [2017309, 2017421], [2017517, 2017651], [2022448, 2022527]]	98S26=1I9=2D1X14=1D19=2I3=1X7=3X28=1I2=1X37=2X17=4I31=1I53=1X36=1X27=1D9=1X31=1D29=1D16=1D23=1I73=1D39=1X2=1D45=1I22=81N16=2D51=1I22=2X1=1X1=2X25=80N31=1I4=2D8=2D22=1I44=95N10=1D2=1X28=1D17=1X45=1D7=1X20=4796N80=127S
16	KOLF2.1J	Variant_3	kolf_h2	9a925baa-1bac-4d03-84cf-e3e6be0ef3cb	33	FALSE	FALSE	2022527	31	78	[[2071300, 2071381], [2071506, 2071587], [2071692, 2071795], [2071929, 2076725]]	[[2017024, 2017105], [2017230, 2017311], [2017416, 2017519], [2017653, 2022449]]	[[2016417, 2017024], [2017106, 2017230], [2017312, 2017416], [2017520, 2017653], [2022450, 2022527]]	141S49=1D8=1D19=1X2=1I2=2D80=1X47=1I14=1D3=1D84=2D1X23=2I11=1D2=1X10=1D35=3D12=2I54=1X3=1X1=1X1=3I116=1I12=81N120=1D4=81N1=1X64=3D19=1X8=1X2=6I1X1=1X2=103N53=1D21=1X58=4796N25=1X11=1D17=2D1=1X8=1X10=80S
17	KOLF2.1J	Variant_3	kolf_h2	c59b357c-4d56-4ada-ac85-6cd72577671b	22	TRUE	FALSE	2022533	37	86	[[2071300, 2071381], [2071504, 2071584], [2071697, 2071792], [2071927, 2076723]]	[[2017024, 2017105], [2017228, 2017308], [2017421, 2017516], [2017651, 2022447]]	[[2016428, 2017024], [2017106, 2017228], [2017309, 2017421], [2017517, 2017651], [2022448, 2022533]]	160S21=1X9=2X76=3X77=1I30=1D3=1X10=1X93=1I46=1X14=1I72=2D1X40=1I14=5D55=2X4=1D12=81N45=4D68=1X5=80N113=95N30=3D9=1D15=4D4=4I1=1X3=1I3=2X2=1D6=4D1=6I45=4796N1X10=1X1=1X9=1D44=1D17=126S
18	KOLF2.1J	Variant_3	kolf_h2	53619f45-f15e-4af4-b64f-12a36470dc6c	37	FALSE	FALSE	2022539	43	90	[[2071296, 2071379], [2071506, 2071586], [2071699, 2071795], [2071929, 2076725]]	[[2017020, 2017103], [2017230, 2017310], [2017423, 2017519], [2017653, 2022449]]	[[2016406, 2017020], [2017104, 2017230], [2017311, 2017423], [2017520, 2017653], [2022450, 2022539]]	170S48=1D11=1X11=1D11=1X8=2D1X2=1X7=1I92=3I28=1D47=1D52=1I30=1I18=4I1X5=1I9=1D1=1X35=7I2=1X10=1X40=1X2=5I1=1D24=3X2=1D5=2D48=1X5=1I10=2I4=2X2=1X18=83N47=1D1=3I1=1X25=1D15=1X1=2D31=80N27=1X22=1I9=1D31=1I21=1X96N1I10=2D99=1I23=4796N84=1X5=75S
19	KOLF2.1J	Variant_3	kolf_h2	a7410208-f80a-4b1b-a69b-4069af656256	20	TRUE	FALSE	2022540	44	93	[[2071300, 2071381], [2071504, 2071584], [2071697, 2071792], [2071927, 2076723]]	[[2017024, 2017105], [2017228, 2017308], [2017421, 2017516], [2017651, 2022447]]	[[2016406, 2017024], [2017106, 2017228], [2017309, 2017421], [2017517, 2017651], [2022448, 2022540]]	111S12=1X20=1D21=1D480=2I4=5D6=1X6=3D58=81N3D81=1D24=1D13=80N99=2I14=95N90=1X1=1X39=1I3=4796N93=124S
20	KOLF2.1J	Variant_3	kolf_h2	5a1bd3b6-affc-4ea3-bc14-a9c24da59ce4	25	TRUE	FALSE	2022543	47	96	[[2071300, 2071381], [2071504, 2071584], [2071697, 2071792], [2071927, 2076723]]	[[2017024, 2017105], [2017228, 2017308], [2017421, 2017516], [2017651, 2022447]]	[[2016967, 2017024], [2017106, 2017228], [2017309, 2017421], [2017517, 2017651], [2022448, 2022543]]	63S58=81N74=1D48=80N113=95N9=6I2=9D29=2X1=2X4=1X35=2X39=4796N76=2X1=1D16=113S
21	KOLF2.1J	Variant_3	kolf_h2	d71e204a-b4d0-4894-a593-93d0ec9224c2	30	TRUE	FALSE	2022544	48	97	[[2071300, 2071381], [2071504, 2071584], [2071697, 2071792], [2071927, 2076723]]	[[2017024, 2017105], [2017228, 2017308], [2017421, 2017516], [2017651, 2022447]]	[[2016406, 2017024], [2017106, 2017228], [2017309, 2017421], [2017517, 2017651], [2022448, 2022544]]	114S97=2X46=1D75=1D35=1I145=1D8=2D21=1I10=3D83=1X13=2X65=1I8=81N1I17=1X8=2D33=1D61=80N19=1D86=3D3=1I1=95N1=2X32=1I5=1D1=1X31=1X60=4796N35=1D61=124S
22	KOLF2.1J	Variant_3	kolf_h2	51dd10d2-3cc1-4bdd-8f4d-8164d94e9000	26	TRUE	FALSE	2022548	52	101	[[2071300, 2071381], [2071504, 2071584], [2071697, 2071792], [2071927, 2076723]]	[[2017024, 2017105], [2017228, 2017308], [2017421, 2017516], [2017651, 2022447]]	[[2016406, 2017024], [2017106, 2017228], [2017309, 2017421], [2017517, 2017651], [2022448, 2022548]]	132S39=3I13=1D6=2X11=6D40=1I1=1X5=2D1=1X4=1X1=1D1=1X32=2I55=1I3X13=5I1X2=1X1=1X1=1X8=1I5=1D8=1D3=2D50=1I29=2D119=3X33=1D7=2D23=3D2=1X7=9I2=8D50=81N96=1X26=80N52=1X2=1D48=1X7=1I1=95N2X2=1X88=1D8=2D2X28=1X4796N7=1X31=1D5=1I1=1X1=3D2=2X28=1D17=108S
23	KOLF2.1J	Variant_3	kolf_h2	0e873e8e-0ee7-40e7-922f-62c655a466f0	35	TRUE	TRUE	2022551	55	104	[[2070942, 2071082], [2071300, 2071381], [2071504, 2071584], [2071697, 2071792], [2071927, 2076723]]	[[2016666, 2016806], [2017024, 2017105], [2017228, 2017308], [2017421, 2017516], [2017651, 2022447]]	[[2016406, 2016666], [2016807, 2017024], [2017106, 2017228], [2017309, 2017421], [2017517, 2017651], [2022448, 2022551]]	113S55=1D97=1X2=5X34=2I1=5D60=140N41=1X102=1D5=1X19=1I2X46=81N17=1X17=1D49=1X37=80N46=6D1=1X54=1I2X3=95N13=2D5=1I111=1I4=4796N2=2I34=1D15=1I32=1X19=136S
24	KOLF2.1J	Variant_3	kolf_h2	39ac3d91-072c-4a82-b4a2-21fe1dc666c4	30	FALSE	TRUE	2022931	435	153	[[2071300, 2071381], [2071506, 2071584], [2071699, 2071795], [2071929, 2076725], [2076936, 2077054]]	[[2017024, 2017105], [2017230, 2017308], [2017423, 2017519], [2017653, 2022449], [2022660, 2022778]]	[[2016406, 2017024], [2017106, 2017230], [2017309, 2017423], [2017520, 2017653], [2022450, 2022660], [2022779, 2022931]]	140S58=3X47=1X37=1I23=1X30=1X20=1I2=1X130=1X2=1I15=1I6=4D8=1X2=5D4=1D35=1X128=1I2X50=81N26=1I1X77=1I5=1X1=5D3=1X4=3I1=78N7=1I1X56=1X17=1X31=1X96N1I46=3D3=7D6=4I6=5I63=4796N29=1D4=1D25=1D5=1D99=1D44=118N1I93=2I46=2D12=80S
25	KOLF2.1J	Variant_3	kolf_h2	ea4a88da-a2d8-446f-a459-1ce6bcf07e39	21	FALSE	FALSE	2022960	464	511	[[2071300, 2071381], [2071506, 2071586], [2071699, 2071795], [2071929, 2076725]]	[[2017024, 2017105], [2017230, 2017310], [2017423, 2017519], [2017653, 2022449]]	[[2016406, 2017024], [2017106, 2017230], [2017311, 2017423], [2017520, 2017653], [2022450, 2022960]]	204S55=4I1=2X4=1X24=1X1=1X44=2X81=2I6=5D15=2D6=1D2=2I10=1I1X2=1X11=1X1=1D20=1X15=3X6=1X4=1X2=2X27=1D10=1D4=2I4=1D9=2I8=1I22=1D34=1D51=1I8=1X50=1X46=1X1=81N74=1D50=80N44=1I12=1I7=1D48=1X96N1I23=3D88=1D19=4796N29=1X2=3X12=1X41=1X1=1X6=1D97=1D34=1X81=4D68=1I31=2X40=3D18=1X3=2D26=87S
26	H9 replicate 1	Variant_3	h9_h1	m54284U_191214_182539/36439405/ccs	60	TRUE	FALSE	2022490	-6	43	[[1867617, 1867698], [1867821, 1867901], [1868014, 1868109], [1868244, 1873040]]	[[2017024, 2017105], [2017228, 2017308], [2017421, 2017516], [2017651, 2022447]]	[[2016408, 2017024], [2017106, 2017228], [2017309, 2017421], [2017517, 2017651], [2022448, 2022490]]	75M1D122M1D224M3D50M3D138M81N123M80N87M1D25M95N135M4796N43M
27	H9 replicate 1	Variant_3	h9_h1	m54284U_191214_182539/4653818/ccs	60	TRUE	FALSE	2022497	1	50	[[1867617, 1867698], [1867821, 1867901], [1868014, 1868109], [1868244, 1873040]]	[[2017024, 2017105], [2017228, 2017308], [2017421, 2017516], [2017651, 2022447]]	[[2016408, 2017024], [2017106, 2017228], [2017309, 2017421], [2017517, 2017651], [2022448, 2022497]]	506M1D110M81N123M80N113M95N117M1D17M4796N50M1S
28	H9 replicate 1	Variant_3	h9_h1	m54284U_191214_182539/119472738/ccs	60	TRUE	FALSE	2022524	28	77	[[1867617, 1867698], [1867821, 1867901], [1868014, 1868109], [1868244, 1873040]]	[[2017024, 2017105], [2017228, 2017308], [2017421, 2017516], [2017651, 2022447]]	[[2016408, 2017024], [2017106, 2017228], [2017309, 2017421], [2017517, 2017651], [2022448, 2022524]]	617M81N123M80N113M95N135M4796N77M
29	H9 replicate 1	Variant_3	h9_h1	m54284U_191214_182539/102762944/ccs	60	TRUE	FALSE	2022535	39	88	[[1867617, 1867698], [1867821, 1867901], [1868014, 1868109], [1868244, 1873040]]	[[2017024, 2017105], [2017228, 2017308], [2017421, 2017516], [2017651, 2022447]]	[[2016409, 2017024], [2017106, 2017228], [2017309, 2017421], [2017517, 2017651], [2022448, 2022535]]	361M1D254M81N123M80N113M95N135M4796N88M
30	H9 replicate 1	Variant_3	h9_h1	m54284U_191214_182539/93127309/ccs	60	TRUE	FALSE	2022933	437	486	[[1867617, 1867698], [1867821, 1867901], [1868014, 1868109], [1868244, 1873040]]	[[2017024, 2017105], [2017228, 2017308], [2017421, 2017516], [2017651, 2022447]]	[[2016407, 2017024], [2017106, 2017228], [2017309, 2017421], [2017517, 2017651], [2022448, 2022933]]	1S326M1D106M1D184M81N95M1D27M80N12M1D46M1D53M95N135M4796N68M1D417M
31	H9 replicate 1	Variant_3	h9_h1	m54284U_191214_182539/117899883/ccs	60	TRUE	FALSE	2022935	439	488	[[1867617, 1867698], [1867821, 1867901], [1868014, 1868109], [1868244, 1873040]]	[[2017024, 2017105], [2017228, 2017308], [2017421, 2017516], [2017651, 2022447]]	[[2016411, 2017024], [2017106, 2017228], [2017309, 2017421], [2017517, 2017651], [2022448, 2022935]]	2S55M1D86M2D35M1D19M1D117M1D4M1D155M1D24M2D62M1D46M81N35M1D87M80N12M2D5M1D15M1D56M1D20M95N42M1D25M1D20M1D16M1D10M1D17M4796N100M1D67M1D29M1D34M1D57M1D11M1D26M1D93M1D17M1D45M
32	H9 replicate 1	Variant_3	h9_h1	m54284U_191214_182539/15926771/ccs	60	TRUE	FALSE	2022935	439	488	[[1867617, 1867698], [1867821, 1867901], [1868014, 1868109], [1868244, 1873040]]	[[2017024, 2017105], [2017228, 2017308], [2017421, 2017516], [2017651, 2022447]]	[[2016408, 2017024], [2017106, 2017228], [2017309, 2017421], [2017517, 2017651], [2022448, 2022935]]	425M1D191M81N123M80N113M95N135M4796N488M
33	H9 replicate 1	Variant_3	h9_h1	m54284U_191214_182539/68354485/ccs	60	TRUE	FALSE	2022935	439	488	[[1867617, 1867698], [1867821, 1867901], [1868014, 1868109], [1868244, 1873040]]	[[2017024, 2017105], [2017228, 2017308], [2017421, 2017516], [2017651, 2022447]]	[[2016408, 2017024], [2017106, 2017228], [2017309, 2017421], [2017517, 2017651], [2022448, 2022935]]	51M2D564M81N123M80N113M95N135M4796N168M1D319M
34	H9 replicate 1	Variant_3	h9_h1	m54284U_191214_182539/42599668/ccs	60	TRUE	FALSE	2022938	442	491	[[1867617, 1867698], [1867821, 1867901], [1868014, 1868109], [1868244, 1873040]]	[[2017024, 2017105], [2017228, 2017308], [2017421, 2017516], [2017651, 2022447]]	[[2016408, 2017024], [2017106, 2017228], [2017309, 2017421], [2017517, 2017651], [2022448, 2022938]]	165M1D164M1I79M1D16M1D148M1D41M81N123M80N19M1D93M95N135M4796N316M1D174M
35	H9 replicate 1	Variant_3	h9_h1	m54284U_191214_182539/99090468/ccs	60	TRUE	FALSE	2022942	446	495	[[1867617, 1867698], [1867821, 1867901], [1868014, 1868109], [1868244, 1873040]]	[[2017024, 2017105], [2017228, 2017308], [2017421, 2017516], [2017651, 2022447]]	[[2016410, 2017024], [2017106, 2017228], [2017309, 2017421], [2017517, 2017651], [2022448, 2022942]]	1S615M81N123M80N113M95N135M4796N495M
36	H9 replicate 1	Variant_3	h9_h1	m54284U_191214_182539/59704964/ccs	60	TRUE	FALSE	2022943	447	496	[[1867617, 1867698], [1867821, 1867901], [1868014, 1868109], [1868244, 1873040]]	[[2017024, 2017105], [2017228, 2017308], [2017421, 2017516], [2017651, 2022447]]	[[2016410, 2017024], [2017106, 2017228], [2017309, 2017421], [2017517, 2017651], [2022448, 2022943]]	1S169M1I13M1D160M1D16M1I190M1I65M81N123M80N113M95N133M1D1M4796N416M1D79M1S
37	H9 replicate 1	Variant_3	h9_h1	m54284U_191214_182539/144835154/ccs	60	FALSE	FALSE	2022952	456	505	[[1867617, 1867698], [1867821, 1867901], [1868014, 1868109], [1868240, 1873040]]	[[2017024, 2017105], [2017228, 2017308], [2017421, 2017516], [2017647, 2022447]]	[[2016409, 2017024], [2017106, 2017228], [2017309, 2017421], [2017517, 2017647], [2022448, 2022952]]	1S324M1D93M1I13M1D184M81N123M80N113M95N131M4800N505M
38	H9 replicate 1	Variant_3	h9_h1	m54284U_191214_182539/14614839/ccs	60	TRUE	FALSE	2022966	470	519	[[1867617, 1867698], [1867821, 1867901], [1868014, 1868109], [1868244, 1873040]]	[[2017024, 2017105], [2017228, 2017308], [2017421, 2017516], [2017651, 2022447]]	[[2016408, 2017024], [2017106, 2017228], [2017309, 2017421], [2017517, 2017651], [2022448, 2022966]]	1S53M2D116M1D250M1D194M81N123M80N81M2D30M95N135M4796N519M
39	H9 replicate 1	Variant_3	h9_h1	m54284U_191214_182539/58590064/ccs	60	TRUE	FALSE	2022966	470	519	[[1867617, 1867698], [1867821, 1867901], [1868014, 1868109], [1868244, 1873040]]	[[2017024, 2017105], [2017228, 2017308], [2017421, 2017516], [2017651, 2022447]]	[[2016408, 2017024], [2017106, 2017228], [2017309, 2017421], [2017517, 2017651], [2022448, 2022966]]	37M3I288M1D53M1I238M81N123M80N113M95N117M1D17M4796N387M1I66M1D65M
40	H9 replicate 1	Variant_3	h9_h1	m54284U_191214_182539/109185384/ccs	60	TRUE	FALSE	2022973	477	526	[[1867617, 1867698], [1867821, 1867901], [1868014, 1868109], [1868244, 1873040]]	[[2017024, 2017105], [2017228, 2017308], [2017421, 2017516], [2017651, 2022447]]	[[2016417, 2017024], [2017106, 2017228], [2017309, 2017421], [2017517, 2017651], [2022448, 2022973]]	8S44M1D7M2D131M1D34M1D83M1D39M1I17M1D135M1D82M1D27M81N1I24M1D49M1I30M2I19M80N28M1D45M1D12M1D5M1D19M95N106M1D14M1I14M4796N214M1D93M1D15M1I100M1D101M
41	H9 replicate 2	Variant_3	h9_h1	m54284U_191216_005058/116525909/ccs	60	TRUE	FALSE	2022516	20	69	[[1867617, 1867698], [1867821, 1867901], [1868014, 1868109], [1868244, 1873040]]	[[2017024, 2017105], [2017228, 2017308], [2017421, 2017516], [2017651, 2022447]]	[[2016408, 2017024], [2017106, 2017228], [2017309, 2017421], [2017517, 2017651], [2022448, 2022516]]	617M81N123M80N113M95N135M4796N69M
42	H9 replicate 2	Variant_3	h9_h1	m54284U_191216_005058/21432766/ccs	60	TRUE	FALSE	2022888	392	441	[[1867617, 1867698], [1867821, 1867901], [1868014, 1868109], [1868244, 1873040]]	[[2017024, 2017105], [2017228, 2017308], [2017421, 2017516], [2017651, 2022447]]	[[2016408, 2017024], [2017106, 2017228], [2017309, 2017421], [2017517, 2017651], [2022448, 2022888]]	2S617M81N123M80N113M95N135M4796N441M
43	H9 replicate 2	Variant_3	h9_h1	m54284U_191216_005058/100600627/ccs	60	TRUE	FALSE	2022896	400	449	[[1867617, 1867698], [1867821, 1867901], [1868014, 1868109], [1868244, 1873040]]	[[2017024, 2017105], [2017228, 2017308], [2017421, 2017516], [2017651, 2022447]]	[[2016408, 2017024], [2017106, 2017228], [2017309, 2017421], [2017517, 2017651], [2022448, 2022896]]	12M1D18M1D11M1I100M1D27M1D22M1D27M2D4M1I97M2D35M1D69M1D13M1D5M1D66M1D18M1D78M81N123M80N21M2D70M1D7M1D11M95N8M1D97M1D28M4796N4M1I261M1D23M1I160M1S
44	H9 replicate 2	Variant_3	h9_h1	m54284U_191216_005058/102304587/ccs	60	FALSE	FALSE	2022936	440	489	[[1867617, 1867698], [1867821, 1867901], [1868014, 1868109], [1868240, 1873040]]	[[2017024, 2017105], [2017228, 2017308], [2017421, 2017516], [2017647, 2022447]]	[[2016410, 2017024], [2017106, 2017228], [2017309, 2017421], [2017517, 2017647], [2022448, 2022936]]	2S141M1D11M1I29M1D9M1I228M1I21M1D66M2D21M1I10M1D73M81N41M1D81M80N69M1D43M95N111M1D19M4800N138M1D64M1D112M1I99M1I57M1D16M5S
45	H9 replicate 2	Variant_3	h9_h1	m54284U_191216_005058/51709089/ccs	60	TRUE	FALSE	2022940	444	493	[[1867617, 1867698], [1867821, 1867901], [1868014, 1868109], [1868244, 1873040]]	[[2017024, 2017105], [2017228, 2017308], [2017421, 2017516], [2017651, 2022447]]	[[2016411, 2017024], [2017106, 2017228], [2017309, 2017421], [2017517, 2017651], [2022448, 2022940]]	1S614M81N123M80N113M95N135M4796N493M
46	H9 replicate 2	Variant_3	h9_h1	m54284U_191216_005058/93652306/ccs	60	FALSE	FALSE	2022942	446	495	[[1867617, 1867698], [1867821, 1867901], [1868014, 1868109], [1868240, 1873040]]	[[2017024, 2017105], [2017228, 2017308], [2017421, 2017516], [2017647, 2022447]]	[[2016408, 2017024], [2017106, 2017228], [2017309, 2017421], [2017517, 2017647], [2022448, 2022942]]	512M1I105M81N123M80N113M95N131M4800N495M3S

### Sheet: Summary
dataset	Canonical	Variant_3
KOLF2.1J	4	21
H9 replicate 1	0	15
H9 replicate 2	0	6

### Sheet: Expected_junctions
window	isoform	junction	start_0based	end_exclusive
kolf_h1	Canonical	1	2077279	2077360
kolf_h1	Canonical	2	2077483	2077563
kolf_h1	Canonical	3	2077676	2077771
kolf_h1	Canonical	4	2077906	2078002
kolf_h1	Variant_3	1	2077279	2077360
kolf_h1	Variant_3	2	2077483	2077563
kolf_h1	Variant_3	3	2077676	2077771
kolf_h1	Variant_3	4	2077906	2082702
kolf_h2	Canonical	1	2071300	2071381
kolf_h2	Canonical	2	2071504	2071584
kolf_h2	Canonical	3	2071697	2071792
kolf_h2	Canonical	4	2071927	2072023
kolf_h2	Variant_3	1	2071300	2071381
kolf_h2	Variant_3	2	2071504	2071584
kolf_h2	Variant_3	3	2071697	2071792
kolf_h2	Variant_3	4	2071927	2076723
h9_h1	Canonical	1	1867617	1867698
h9_h1	Canonical	2	1867821	1867901
h9_h1	Canonical	3	1868014	1868109
h9_h1	Canonical	4	1868244	1868340
h9_h1	Variant_3	1	1867617	1867698
h9_h1	Variant_3	2	1867821	1867901
h9_h1	Variant_3	3	1868014	1868109
h9_h1	Variant_3	4	1868244	1873040

### Sheet: Sources
input	description	accession	assembly	contig	start_0based	end_exclusive	source_url	index_url	repository_record	dataset_doi	assembly_reference
chr11_1.sam	KOLF2.1J iPSC ONT cDNA	PAM31312 (file identifier)	KOLF2.1J v1.1	chr11_1	2073000	2087000	https://s3-us-west-2.amazonaws.com/human-pangenomics/T2T/browser/KOLF/bbi/KOLF2.1Jv1.1_IPS_cDNA_PAM31312.bam	https://s3-us-west-2.amazonaws.com/human-pangenomics/T2T/browser/KOLF/bbi/KOLF2.1Jv1.1_IPS_cDNA_PAM31312.bam.bai	https://github.com/marbl/KOLF2.1J-Diploid-Assembly		https://doi.org/10.64898/2026.03.06.710144
chr11_2.sam	KOLF2.1J iPSC ONT cDNA	PAM31312 (file identifier)	KOLF2.1J v1.1	chr11_2	2067000	2081000	https://s3-us-west-2.amazonaws.com/human-pangenomics/T2T/browser/KOLF/bbi/KOLF2.1Jv1.1_IPS_cDNA_PAM31312.bam	https://s3-us-west-2.amazonaws.com/human-pangenomics/T2T/browser/KOLF/bbi/KOLF2.1Jv1.1_IPS_cDNA_PAM31312.bam.bai	https://github.com/marbl/KOLF2.1J-Diploid-Assembly		https://doi.org/10.64898/2026.03.06.710144
h9.sam	H9 hESC PacBio cDNA	ENCSR044ARQ / GSE174939 / ENCFF688QGB (replicate 1) / ENCFF272VSN (replicate 2)	GCA_054883195.1	chr11_hap1	1863000	1877000	https://public.gi.ucsc.edu/salamalab/t2t-h9-hub/t2t_h9_v01_hap1/encode-lrRNA/ENCSR044ARQ.bam	https://public.gi.ucsc.edu/salamalab/t2t-h9-hub/t2t_h9_v01_hap1/encode-lrRNA/ENCSR044ARQ.bam.bai	https://www.encodeproject.org/experiments/ENCSR044ARQ/	https://doi.org/10.17989/ENCSR044ARQ	https://doi.org/10.64898/2026.03.26.714432
hg19.fa	Genome sequence	chr11	GRCh37/hg19	chr11	2016000	2029000	https://api.genome.ucsc.edu/getData/sequence?genome=hg19&chrom=chr11&start=2016000&end=2029000		https://www.genome.ucsc.edu/cgi-bin/hgGateway?db=hg19
kolf_h1.fa	Genome sequence	chr11_1	KOLF2.1J v1.1	chr11_1	2073000	2087000	https://api.genome.ucsc.edu/getData/sequence?genome=KOLF2.1Jv1.1&chrom=chr11_1&start=2073000&end=2087000&hubUrl=https%3A%2F%2Fresearch.nhgri.nih.gov%2FCustomTracks%2FT2T_hubs%2FT2Tgenomes%2Fhub.txt		https://github.com/marbl/KOLF2.1J-Diploid-Assembly		https://doi.org/10.64898/2026.03.06.710144
kolf_h2.fa	Genome sequence	chr11_2	KOLF2.1J v1.1	chr11_2	2067000	2081000	https://api.genome.ucsc.edu/getData/sequence?genome=KOLF2.1Jv1.1&chrom=chr11_2&start=2067000&end=2081000&hubUrl=https%3A%2F%2Fresearch.nhgri.nih.gov%2FCustomTracks%2FT2T_hubs%2FT2Tgenomes%2Fhub.txt		https://github.com/marbl/KOLF2.1J-Diploid-Assembly		https://doi.org/10.64898/2026.03.06.710144
h9_h1.fa	Genome sequence	CM142257.1	GCA_054883195.1	chr11_hap1	1863000	1877000	https://eutils.ncbi.nlm.nih.gov/entrez/eutils/efetch.fcgi?db=nuccore&id=CM142257.1&rettype=fasta&retmode=text&seq_start=1863001&seq_stop=1877000		https://www.ncbi.nlm.nih.gov/datasets/genome/GCA_054883195.1/		https://doi.org/10.64898/2026.03.26.714432
refseq_v1.fa	Canonical H19 RefSeq	NR_002196.3					https://eutils.ncbi.nlm.nih.gov/entrez/eutils/efetch.fcgi?db=nuccore&id=NR_002196.3&rettype=fasta&retmode=text		https://www.ncbi.nlm.nih.gov/nuccore/NR_002196.3
refseq_v3.fa	H19 variant 3 RefSeq	NR_131224.2					https://eutils.ncbi.nlm.nih.gov/entrez/eutils/efetch.fcgi?db=nuccore&id=NR_131224.2&rettype=fasta&retmode=text		https://www.ncbi.nlm.nih.gov/nuccore/NR_131224.2
